# Environmental palaeogenomic reconstruction of an Ice Age algal population

**DOI:** 10.1101/2020.04.10.035535

**Authors:** Youri Lammers, Peter D. Heintzman, Inger Greve Alsos

## Abstract

Palaeogenomics has greatly increased our knowledge of past evolutionary and ecological change, but has been restricted to the study of species that preserve as fossils. Here we show the potential of shotgun metagenomics to reveal population genomic information for a taxon that does not preserve in the body fossil record, the algae *Nannochloropsis*. We shotgun sequenced two lake sediment samples dated to the Last Glacial Maximum and identified *N. limnetica* as the dominant taxon. We then reconstructed full chloroplast and mitochondrial genomes to explore within-lake population genomic variation. This revealed at least two major haplogroups for each organellar genome, which could be assigned to known varieties of *N. limnetica*. The approach presented here demonstrates the utility of lake sedimentary ancient DNA (*sed*aDNA) for population genomic analysis, thereby opening the door to environmental palaeogenomics, which will unlock the full potential of *sed*aDNA.
