## Supplementary Table S3 for "Environmental palaeogenomic reconstruction of an Ice Age algal population"

### Sheet: Merged Andøya samples
Taxonomic group	Andøya_LGM_A	Andøya_LGM_B
root	29488	32720
cellular organisms	29291	32560
Bacteria	18852	21873
FCB group	245	216
Bacteroidetes/Chlorobi group	221	0
Proteobacteria	4697	4183
Alphaproteobacteria	1167	1146
Rhizobiales	548	570
Bradyrhizobiaceae	202	242
Betaproteobacteria	1125	871
Burkholderiales	903	708
Comamonadaceae	292	234
delta/epsilon subdivisions	483	389
Deltaproteobacteria	462	368
Myxococcales	218	0
Gammaproteobacteria	1435	1347
Pseudomonadales	949	923
Pseudomonadaceae	938	915
Pseudomonas	920	904
Pseudomonas putida group	262	254
Pseudomonas putida	221	204
Terrabacteria group	11726	15289
Actinobacteria <phylum>	11079	14648
Actinobacteria	10916	14479
Corynebacteriales	7920	10734
Mycobacteriaceae	6276	8545
Mycobacterium	6268	8535
Mycobacterium avium complex (MAC)	444	635
Mycobacterium dioxanotrophicus	0	229
Mycobacterium sp. EPa45	0	306
Mycobacterium sp. YC-RL4	0	207
Nocardiaceae	528	721
Nocardia	205	289
Rhodococcus	302	400
Micrococcales	326	406
Pseudonocardiales	243	310
Pseudonocardiaceae	243	310
Streptomycetales	303	315
Streptomycetaceae	303	315
Streptomyces	276	278
Cyanobacteria/Melainabacteria group	0	267
Cyanobacteria	0	267
Synechococcales	0	218
Synechococcaceae	0	207
Firmicutes	286	241
unclassified Bacteria	296	269
unclassified Bacteria (miscellaneous)	282	243
bacterium	278	242
Archaea	293	303
Euryarchaeota	209	0
Eukaryota	9333	9563
Opisthokonta	724	1410
Fungi	272	0
Dikarya	265	0
Metazoa	402	1225
Eumetazoa	400	1223
Bilateria	398	1222
Deuterostomia	221	1039
Chordata	218	1036
Craniata	216	1033
Vertebrata	216	1033
Gnathostomata	216	1033
Teleostomi	215	1031
Euteleostomi	215	1031
Sarcopterygii	0	968
Dipnotetrapodomorpha	0	968
Tetrapoda	0	968
Amniota	0	967
Mammalia	0	928
Theria	0	928
Eutheria	0	926
Boreoeutheria	0	918
Euarchontoglires	0	888
Primates	0	878
Haplorrhini	0	878
Simiiformes	0	877
Catarrhini	0	866
Hominoidea	0	760
Hominidae	0	756
Homininae	0	679
Homo	0	562
Homo sapiens	0	562
Stramenopiles	6798	7061
Eustigmatophyceae	6410	6703
Eustigmatales	6374	6670
Monodopsidaceae	6226	6508
Nannochloropsis	5913	6179
Nannochloropsis limnetica	2223	2272
Viridiplantae	907	443
Chlorophyta	616	295
Chlorophyceae	210	0
Trebouxiophyceae	218	0
Streptophyta	234	0
Streptophytina	233	0
Embryophyta	229	0
Tracheophyta	218	0
Euphyllophyta	201	0

### Sheet: Andøya_LGM_A subsets
Taxonomic group	Andøya_LGM_A set 1	Andøya_LGM_A set 2	Overlap
root	15016	15172	1
cellular organisms	14898	15090	1
Bacteria	9670	9678	1
FCB group	118	128	1
Bacteroidetes/Chlorobi group	106	116	1
Bacteroidetes	0	101	0
Proteobacteria	2388	2357	1
Alphaproteobacteria	599	566	1
Rhizobiales	278	262	1
Bradyrhizobiaceae	105	0	0
Betaproteobacteria	585	542	1
Burkholderiales	464	441	1
Burkholderiaceae	109	0	0
Comamonadaceae	136	140	1
delta/epsilon subdivisions	234	245	1
Deltaproteobacteria	226	232	1
Myxococcales	115	102	1
Gammaproteobacteria	724	720	1
Pseudomonadales	472	481	1
Pseudomonadaceae	466	475	1
Pseudomonas	456	467	1
Pseudomonas putida group	138	117	1
Pseudomonas putida	118	99	1
Terrabacteria group	6055	5904	1
Actinobacteria <phylum>	5736	5549	1
Actinobacteria	5645	5469	1
Corynebacteriales	4040	3906	1
Mycobacteriaceae	3209	3045	1
Mycobacterium	3206	3041	1
Mycobacterium avium complex (MAC)	201	217	1
Mycobacterium sp. EPa45	102	0	0
Nocardiaceae	264	246	1
Nocardia	99	0	0
Rhodococcus	150	141	1
Micrococcales	181	145	1
Propionibacteriales	101	0	0
Pseudonocardiales	128	113	1
Pseudonocardiaceae	128	113	1
Streptomycetales	161	146	1
Streptomycetaceae	161	146	1
Streptomyces	143	136	1
Cyanobacteria/Melainabacteria group	0	102	0
Cyanobacteria	0	102	0
Firmicutes	144	150	1
unclassified Bacteria	148	136	1
unclassified Bacteria (miscellaneous)	143	126	1
bacterium	141	123	1
Archaea	145	150	1
Euryarchaeota	109	103	1
Eukaryota	4689	4715	1
Opisthokonta	357	371	1
Fungi	131	133	1
Dikarya	129	128	1
Metazoa	200	207	1
Eumetazoa	199	206	1
Bilateria	196	206	1
Deuterostomia	106	120	1
Chordata	105	118	1
Craniata	103	116	1
Vertebrata	103	116	1
Gnathostomata	103	116	1
Teleostomi	103	115	1
Euteleostomi	103	115	1
Stramenopiles	3405	3344	1
Eustigmatophyceae	3221	3119	1
Eustigmatales	3204	3088	1
Monodopsidaceae	3136	2998	1
Nannochloropsis	2988	2809	1
Nannochloropsis limnetica	1130	974	1
Viridiplantae	462	450	1
Chlorophyta	319	297	1
Chlorophyceae	106	102	1
Trebouxiophyceae	114	0	0
Streptophyta	118	121	1
Streptophytina	118	120	1
Embryophyta	116	118	1
Tracheophyta	111	111	1
Euphyllophyta	101	104	1
		% Overlap	0.884615

### Sheet: Andøya_LGM_B subsets
Taxonomic group	Andøya_LGM_B set 1	Andøya_LGM_B set 2	Overlap
root	16566	16889	1
cellular organisms	16478	16817	1
Bacteria	11154	11368	1
FCB group	109	114	1
Bacteroidetes/Chlorobi group	0	103	0
Proteobacteria	2183	2160	1
Alphaproteobacteria	602	596	1
Rhizobiales	313	288	1
Bradyrhizobiaceae	129	127	1
Betaproteobacteria	447	453	1
Burkholderiales	364	368	1
Comamonadaceae	120	124	1
delta/epsilon subdivisions	196	207	1
Deltaproteobacteria	187	194	1
Myxococcales	0	101	0
Gammaproteobacteria	717	677	1
Pseudomonadales	486	468	1
Pseudomonadaceae	482	463	1
Pseudomonas	478	456	1
Pseudomonas putida group	119	143	1
Pseudomonas putida	0	118	0
Terrabacteria group	7767	7960	1
Actinobacteria <phylum>	7443	7623	1
Actinobacteria	7362	7529	1
Corynebacteriales	5437	5600	1
Mycobacteriaceae	4348	4450	1
Mycobacterium	4344	4444	1
Mycobacterium avium complex (MAC)	335	321	1
Mycobacterium dioxanotrophicus	122	111	1
Mycobacterium sp. EPa45	165	149	1
Mycobacterium sp. YC-RL4	0	114	0
Nocardiaceae	364	376	1
Nocardia	151	150	1
Rhodococcus	196	211	1
Micrococcales	185	235	1
Pseudonocardiales	166	152	1
Pseudonocardiaceae	166	152	1
Streptomycetales	176	153	1
Streptomycetaceae	176	153	1
Streptomyces	154	137	1
Cyanobacteria/Melainabacteria group	130	144	1
Cyanobacteria	130	144	1
Synechococcales	102	121	1
Synechococcaceae	0	114	0
Firmicutes	125	125	1
unclassified Bacteria	130	143	1
unclassified Bacteria (miscellaneous)	123	124	1
bacterium	122	124	1
Archaea	154	161	1
Euryarchaeota	0	108	0
Eukaryota	4747	4878	1
Opisthokonta	704	719	1
Metazoa	612	622	1
Eumetazoa	612	620	1
Bilateria	611	620	1
Deuterostomia	514	530	1
Chordata	512	529	1
Craniata	509	529	1
Vertebrata	509	529	1
Gnathostomata	509	529	1
Teleostomi	508	528	1
Euteleostomi	508	528	1
Sarcopterygii	472	500	1
Dipnotetrapodomorpha	472	500	1
Tetrapoda	472	500	1
Amniota	471	499	1
Mammalia	451	479	1
Theria	451	479	1
Eutheria	450	478	1
Boreoeutheria	445	475	1
Euarchontoglires	427	462	1
Primates	424	454	1
Haplorrhini	424	454	1
Simiiformes	423	454	1
Catarrhini	416	450	1
Hominoidea	367	393	1
Hominidae	365	391	1
Homininae	328	351	1
Homo	270	292	1
Homo sapiens	270	292	1
Stramenopiles	3507	3590	1
Eustigmatophyceae	3345	3391	1
Eustigmatales	3326	3376	1
Monodopsidaceae	3237	3302	1
Nannochloropsis	3062	3146	1
Nannochloropsis limnetica	1144	1144	1
Viridiplantae	209	241	1
Chlorophyta	146	155	1
		% Overlap	0.931818
