## Supplementary Table S4 for "Environmental palaeogenomic reconstruction of an Ice Age algal population"

### Sheet: Map results Andøya_LGM_A
Kingdom	Reference type	Category	Species	Accession / Reference	Reference length	Unfiltered map count	Filtered map count	Filtered reads per 1MB	Mapped filtered bases	Coverage
Animalia	Nuclear	Exotic	Choloepus hoffmanni (Hoffmann's two-fingered sloth)	NCBI:GCA_000164785.2	3286013499	8575	11	0.003	561	0
Animalia	Nuclear	Exotic	Crocodylus porosus (Saltwater crocodile)	NCBI:GCA_000768395.1	2120573303	7775	12	0.006	540	0
Animalia	Nuclear	Exotic	Homo sapiens (Human)	NCBI:GCF_000001405.33	3253848404	13522	2253	0.692	121935	4e-05
Animalia	Nuclear	Exotic	Phascolarctos cinereus (Koala)	NCBI:GCA_900166895.1	3603908365	7215	13	0.004	848	0
Plantae	Nuclear	Exotic	Amborella trichopoda (Amborella)	NCBI:GCA_000471905.1	706332640	20162	13	0.018	672	0
Plantae	Nuclear	Exotic	Ginkgo biloba (Ginkgo)	http://dx.doi.org/10.5524/100209	10608657252	37986	164	0.015	8004	0
Plantae	Nuclear	Exotic	Musa acuminata (Banana)	NCBI:GCA_000313855.2	472231289	20766	114	0.241	6763	1e-05
Chromista	Chloroplasts	Non-exotic	Reconstructed Nannochloropsis limnetica Chloroplast		117734	408808	72831	618606	4247794	36.0796
Chromista	Chloroplasts	Non-exotic	Nannochloropsis gaditana CCMP526 (Chloroplast only)	NCBI:KJ410682.1	114875	119400	18124	157771	1083538	9.43232
Chromista	Chloroplasts	Non-exotic	Nannochloropsis granulata CCMP529 (Chloroplast only)	NCBI:KC598085.1	117672	286262	48682	413709	2888669	24.5485
Chromista	Chloroplasts	Non-exotic	Nannochloropsis limnetica CCMP505 (Chloroplast only)	NCBI:NC_022262.1	117806	376320	61562	522571	3614186	30.6791
Chromista	Chloroplasts	Non-exotic	Nannochloropsis oceanica CCMP531 (Chloroplast only)	NCBI:NC_022263.1	117557	213868	37107	315651	2212345	18.8193
Chromista	Chloroplasts	Non-exotic	Nannochloropsis oculata CCMP525 (Chloroplast only)	NCBI:KC598087.1	117463	251789	44244	376663	2629561	22.3863
Chromista	Chloroplasts	Non-exotic	Nannochloropsis salina CCMP537 (Chloroplast only)	NCBI:NC_022261.1	114882	120194	17934	156108	1073281	9.34246
General	Chloroplasts	Non-exotic	Chloroplasts (Genbank + PhyloNorway)		425330336	463282	123443	290.229	6728384	0.01582
Chromista	Mitochondria	Non-exotic	Reconstructed Nannochloropsis limnetica Mitochondria		38534	122506	21981	570431	1256603	32.6102
Chromista	Mitochondria	Non-exotic	Nannochloropsis limnetica CCMP505 (Mitochondria only)	NCBI:NC_022256.1	38543	115483	18955	491788	1088236	28.2343
General	Mitochondria	Non-exotic	Mitochondria (Genbank)		219758877	146569	33120	150.711	1797122	0.00818
Bacteria	Nuclear	Non-exotic	Mycobacterium avium subsp. paratuberculosis K-10	NC_002944.2	4829781	115602	7982	1652.66	414550	0.08583
Bacteria	Nuclear	Non-exotic	Mycobacterium sp. YC-RL4	NZ_CP015596.1	6053985	109967	5778	954.413	300948	0.04971
Bacteria	Nuclear	Non-exotic	Mycobacterium dioxanotrophicus strain PH-06	NZ_CP020809.1	8080416	143504	9062	1121.48	310198	0.03839
Bacteria	Nuclear	Non-exotic	Mycobacterium sp. EPa45	NZ_CP011773.1	6177406	111767	5942	961.892	465732	0.07539
Animalia	Nuclear	Non-exotic	Alca torda (Razorbill)	NCBI:GCA_008658365.1	1193215216	5000	45	0.038	2413	0
Animalia	Nuclear	Non-exotic	Balaenoptera acutorostrata (Minke whale)	NCBI:GCA_000493695.1	2431671281	6371	5	0	6371	0
Animalia	Nuclear	Non-exotic	Chironomus riparius (Nonbiting midges)	NCBI:GCA_001014505.1	154533842	6305	6	0.039	256	0
Animalia	Nuclear	Non-exotic	Chironomus tentans (Nonbiting midges)	NCBI:GCA_000786525.1	213462749	3694	0	0	0	0
Animalia	Nuclear	Non-exotic	Clupea harengus (Atlantic herring)	NCBI:GCA_900323705.1	789621745	5919	16	0.02	703	0
Animalia	Nuclear	Non-exotic	Columba livia (Rock pigeon)	NCBI:GCA_001887795.1	1018016946	2148	3	0.003	148	0
Animalia	Nuclear	Non-exotic	Gadus morhua (Atlantic cod)	NCBI:GCA_000231765.1	824311139	8231	32	0.039	1525	0
Animalia	Nuclear	Non-exotic	Gasterosteus aculeatus (Three-spined stickleback)	NCBI:GCA_000180675.1	446610788	7814	17	0.038	855	0
Animalia	Nuclear	Non-exotic	Lemmus lemmus (Norwegian lemming)	Lord et al (in prep)	2414761980	9992	1	0	35	0
Animalia	Nuclear	Non-exotic	Mammuthus primigenius (Woolly mammoth)	EMBL:ERX935618	3269557629	3971	1	0	36	0
Animalia	Nuclear	Non-exotic	Mustela putorius (European polecat)	NCBI:GCA_000215625.1	2410863155	5509	2	0.001	124	0
Animalia	Nuclear	Non-exotic	Neomonachus schauinslandi (Hawaiian monk seal)	NCBI:GCF_002201575.1	2400934290	4246	8	0.003	397	0
Animalia	Nuclear	Non-exotic	Odobenus rosmarus (Pacific walrus)	NCBI:GCA_000321225.1	2400133628	4036	5	0.002	253	0
Animalia	Nuclear	Non-exotic	Orcinus orca (Killer whale)	NCBI:GCF_000331955.1	2372919875	3926	3	0.001	194	0
Animalia	Nuclear	Non-exotic	Physeter catodon (Sperm whale)	NCBI:GCF_002837175.1	2517744219	21562	6	0.002	321	0
Animalia	Nuclear	Non-exotic	Uria lomvia (Thick-billed murre)	NCBI:GCA_002289315.1	1179358714	3007	53	0.045	2733	0
Chromista	Nuclear	Non-exotic	Nannochloropsis gaditana	NCBI:GCF_000240725.1	33986952	63286	5240	154.177	306594	0.00902
Chromista	Nuclear	Non-exotic	Nannochloropsis granulata	NCBI:GCA_004335405.1	27651077	1015810	132792	4802.42	7430244	0.26871
Chromista	Nuclear	Non-exotic	Nannochloropsis limnetica	NCBI:GCA_001614225.1	33508916	4019058	681934	20350.8	37973243	1.13323
Chromista	Nuclear	Non-exotic	Nannochloropsis oceanica	NCBI:GCA_001870945.1	31504601	613750	86953	2760.01	4842049	0.15369
Chromista	Nuclear	Non-exotic	Nannochloropsis oculata	NCBI:GCA_004335455.1	26274801	778097	102334	3894.76	5763597	0.21936
Chromista	Nuclear	Non-exotic	Nannochloropsis salina	NCBI:GCA_001614245.1	24357051	193650	25762	1057.68	1534913	0.06302
Chromista	Nuclear	Non-exotic	Saccharina japonica (Kelp)	NCBI:GCA_000978595.1	543425876	43664	245	0.451	13625	3e-05
Fungi	Nuclear	Non-exotic	Preussia sp. (Dung fungi)	NCBI:GCA_001553865.1	31475124	8530	4	0.127	192	1e-05
Plantae	Nuclear	Non-exotic	Linum perenne (Perennial flax)	NCBI:GCA_001735685.1	481479386	23371	51	0.106	2421	1e-05
Plantae	Nuclear	Non-exotic	Picea abies (Norway spruce)	https://doi.org/10.1038/nature12211	12259627638	22935	50	0.004	1948	0
Plantae	Nuclear	Non-exotic	Pinus taeda (Loblolly pine)	https://doi.org/10.1534/genetics.113.159715	10404105073	21636	142	0.014	6966	0
Plantae	Nuclear	Non-exotic	Populus trichocarpa (Black cottonwood)	https://doi.org/10.1126/science.1128691	434291895	20843	11	0.025	510	0
Plantae	Nuclear	Non-exotic	Salix purpurea (Purple willow)	DOE-JGI:http://phytozome.jgi.doe.gov/pz/portal.html#!info?alias=Org_Spurpurea	475606437	20976	9	0.019	414	0
Plantae	Nuclear	Non-exotic	Selaginella kraussiana (Krauss spike-moss)	NCBI:GCA_001021135.1	114502747	11404	44	0.384	1801	2e-05
Plantae	Nuclear	Non-exotic	Zostera marina (common eelgrass)	NCBI:GCA_001185155.1	203913826	4523	2	0.01	100	0

### Sheet: Map results Andøya_LGM_B
Kingdom	Reference type	Category	Species	Accession / Reference	Reference length	Unfiltered map count	Filtered map count	Filtered reads per 1MB	Mapped filtered bases	Coverage
Animalia	Nuclear	Exotic	Choloepus hoffmanni (Hoffmann's two-fingered sloth)	NCBI:GCA_000164785.2	3286013499	1865	8	0.002	307	0
Animalia	Nuclear	Exotic	Crocodylus porosus (Saltwater crocodile)	NCBI:GCA_000768395.1	2120573303	1164	3	0.001	151	0
Animalia	Nuclear	Exotic	Homo sapiens (Human)	NCBI:GCF_000001405.33	3253848404	17849	11101	3.412	514640	0.00016
Animalia	Nuclear	Exotic	Phascolarctos cinereus (Koala)	NCBI:GCA_900166895.1	3603908365	1495	34	0.009	1583	0
Plantae	Nuclear	Exotic	Amborella trichopoda (Amborella)	NCBI:GCA_000471905.1	706332640	2707	5	0.007	278	0
Plantae	Nuclear	Exotic	Ginkgo biloba (Ginkgo)	http://dx.doi.org/10.5524/100209	10608657252	7824	78	0.007	3604	0
Plantae	Nuclear	Exotic	Musa acuminata (Banana)	NCBI:GCA_000313855.2	472231289	2850	7	0.015	320	0
Chromista	Chloroplasts	Non-exotic	Reconstructed Nannochloropsis limnetica Chloroplast		117734	183388	48851	414927	2603750	22.1155
Chromista	Chloroplasts	Non-exotic	Nannochloropsis gaditana CCMP526 (Chloroplast only)	NCBI:KJ410682.1	114875	18581	11166	97201.3	612674	5.3334
Chromista	Chloroplasts	Non-exotic	Nannochloropsis granulata CCMP529 (Chloroplast only)	NCBI:KC598085.1	117672	128075	31784	270107	1723555	14.6471
Chromista	Chloroplasts	Non-exotic	Nannochloropsis limnetica CCMP505 (Chloroplast only)	NCBI:NC_022262.1	117806	167481	40998	348013	2200079	18.6754
Chromista	Chloroplasts	Non-exotic	Nannochloropsis oceanica CCMP531 (Chloroplast only)	NCBI:NC_022263.1	117557	32981	23527	200133	1286203	10.9411
Chromista	Chloroplasts	Non-exotic	Nannochloropsis oculata CCMP525 (Chloroplast only)	NCBI:KC598087.1	117463	112021	28219	240237	1537185	13.0866
Chromista	Chloroplasts	Non-exotic	Nannochloropsis salina CCMP537 (Chloroplast only)	NCBI:NC_022261.1	114882	54305	11119	96786.3	611494	5.3228
General	Chloroplasts	Non-exotic	Chloroplasts (Genbank + PhyloNorway)		425330336	98942	71399	167.867	3615783	0.0085
Chromista	Mitochondria	Non-exotic	Reconstructed Nannochloropsis limnetica Mitochondria		38534	53389	14310	371360	751136	19.4928
Chromista	Mitochondria	Non-exotic	Nannochloropsis limnetica CCMP505 (Mitochondria only)	NCBI:NC_022256.1	38543	50142	12296	319020	648708	16.8308
General	Mitochondria	Non-exotic	Mitochondria (Genbank)		219758877	28326	19410	88.324	980030	0.00446
Bacteria	Nuclear	Non-exotic	Mycobacterium avium subsp. paratuberculosis K-10	NC_002944.2	4829781	67131	5341	1105.85	258865	0.0536
Bacteria	Nuclear	Non-exotic	Mycobacterium sp. YC-RL4	NZ_CP015596.1	6053985	65084	3960	654.115	192253	0.03176
Bacteria	Nuclear	Non-exotic	Mycobacterium dioxanotrophicus strain PH-06	NZ_CP020809.1	8080416	86069	6268	775.703	193107	0.0239
Bacteria	Nuclear	Non-exotic	Mycobacterium sp. EPa45	NZ_CP011773.1	6177406	65845	3953	639.913	301920	0.04887
Animalia	Nuclear	Non-exotic	Alca torda (Razorbill)	NCBI:GCA_008658365.1	1193215216	1483	19	0.016	958	0
Animalia	Nuclear	Non-exotic	Balaenoptera acutorostrata (Minke whale)	NCBI:GCA_000493695.1	2431671281	1166	2	0.001	77	0
Animalia	Nuclear	Non-exotic	Chironomus riparius (Nonbiting midges)	NCBI:GCA_001014505.1	154533842	731	1	0.006	51	0
Animalia	Nuclear	Non-exotic	Chironomus tentans (Nonbiting midges)	NCBI:GCA_000786525.1	213462749	349	0	0	0	0
Animalia	Nuclear	Non-exotic	Clupea harengus (Atlantic herring)	NCBI:GCA_900323705.1	789621745	874	7	0.009	344	0
Animalia	Nuclear	Non-exotic	Columba livia (Rock pigeon)	NCBI:GCA_001887795.1	1018016946	305	2	0.002	150	0
Animalia	Nuclear	Non-exotic	Gadus morhua (Atlantic cod)	NCBI:GCA_000231765.1	824311139	1228	5	0.006	211	0
Animalia	Nuclear	Non-exotic	Gasterosteus aculeatus (Three-spined stickleback)	NCBI:GCA_000180675.1	446610788	1342	8	0.018	355	0
Animalia	Nuclear	Non-exotic	Lemmus lemmus (Norwegian lemming)	Lord et al (in prep)	2414761980	1384	0	0	0	0
Animalia	Nuclear	Non-exotic	Mammuthus primigenius (Woolly mammoth)	EMBL:ERX935618	3269557629	755	0	0	0	0
Animalia	Nuclear	Non-exotic	Mustela putorius (European polecat)	NCBI:GCA_000215625.1	2410863155	961	1	0	1	0
Animalia	Nuclear	Non-exotic	Neomonachus schauinslandi (Hawaiian monk seal)	NCBI:GCF_002201575.1	2400934290	897	3	0.001	111	0
Animalia	Nuclear	Non-exotic	Odobenus rosmarus (Pacific walrus)	NCBI:GCA_000321225.1	2400133628	926	3	0.001	114	0
Animalia	Nuclear	Non-exotic	Orcinus orca (Killer whale)	NCBI:GCF_000331955.1	2372919875	901	2	0.001	75	0
Animalia	Nuclear	Non-exotic	Physeter catodon (Sperm whale)	NCBI:GCF_002837175.1	2517744219	3779	6	0.002	249	0
Animalia	Nuclear	Non-exotic	Uria lomvia (Thick-billed murre)	NCBI:GCA_002289315.1	1179358714	346	17	0.014	895	0
Chromista	Nuclear	Non-exotic	Nannochloropsis gaditana	NCBI:GCF_000240725.1	33986952	8718	2563	75.411	136338	0.00401
Chromista	Nuclear	Non-exotic	Nannochloropsis granulata	NCBI:GCA_004335405.1	27651077	395372	69638	2518.45	3611000	0.13059
Chromista	Nuclear	Non-exotic	Nannochloropsis limnetica	NCBI:GCA_001614225.1	33508916	620840	312317	9320.42	16063265	0.47937
Chromista	Nuclear	Non-exotic	Nannochloropsis oceanica	NCBI:GCA_001870945.1	31504601	99298	47410	1504.86	2457728	0.07801
Chromista	Nuclear	Non-exotic	Nannochloropsis oculata	NCBI:GCA_004335455.1	26274801	306587	55415	2109.05	2896853	0.11025
Chromista	Nuclear	Non-exotic	Nannochloropsis salina	NCBI:GCA_001614245.1	24357051	26490	15316	628.812	839496	0.03447
Chromista	Nuclear	Non-exotic	Saccharina japonica (Kelp)	NCBI:GCA_000978595.1	543425876	7291	130	0.239	6168	1e-05
Fungi	Nuclear	Non-exotic	Preussia sp. (Dung fungi)	NCBI:GCA_001553865.1	31475124	832	1	0.032	61	0
Plantae	Nuclear	Non-exotic	Linum perenne (Perennial flax)	NCBI:GCA_001735685.1	481479386	2574	18	0.037	837	0
Plantae	Nuclear	Non-exotic	Picea abies (Norway spruce)	https://doi.org/10.1038/nature12211	12259627638	3847	26	0.002	1051	0
Plantae	Nuclear	Non-exotic	Pinus taeda (Loblolly pine)	https://doi.org/10.1534/genetics.113.159715	10404105073	4105	37	0.004	1681	0
Plantae	Nuclear	Non-exotic	Populus trichocarpa (Black cottonwood)	https://doi.org/10.1126/science.1128691	434291895	4397	0	0	0	0
Plantae	Nuclear	Non-exotic	Salix purpurea (Purple willow)	DOE-JGI:http://phytozome.jgi.doe.gov/pz/portal.html#!info?alias=Org_Spurpurea	475606437	3439	4	0.008	160	0
Plantae	Nuclear	Non-exotic	Selaginella kraussiana (Krauss spike-moss)	NCBI:GCA_001021135.1	114502747	1483	9	0.079	387	0
Plantae	Nuclear	Non-exotic	Zostera marina (common eelgrass)	NCBI:GCA_001185155.1	203913826	596	0	0	0	0

### Sheet: Andøya_LGM_A Nannochloropsis
The overlap and number of unique sequences per Nannochloropsis genome.
Numbers within parentheses indicate the number of unique sequences per MB of reference.
Nuclear genome mapping
	N. gaditana	N. granulata	N. limnetica	N. oceanica	N. oculata	N. salina
Nannochloropsis gaditana: GCF_000240725.1	572 (16.83)
Nannochloropsis granulata: GCA_004335405.1	2437	36350 (1315.6)
Nannochloropsis limnetica: GCA_001614225.1	2836	75153	569446 (16993.87)
Nannochloropsis oceanica: GCA_001870945.1	2929	46501	55082	16553 (525.42)
Nannochloropsis oculata: GCA_004335455.1	2034	59793	63446	42158	19979 (760.39)
Nannochloropsis salina: GCA_001614245.1	3337	15257	19644	15540	16737	2981 (122.39)
Chloroplast mapping
	N. gaditana	N. granulata	N. limnetica	N. oceanica	N. oculata	N. salina
Nannochloropsis gaditana: KJ410682.1	592 (5153.43)
Nannochloropsis granulata: KC598085.1	13851	1344 (11421.58)
Nannochloropsis limnetica: NC_022262.1	14619	43465	11291 (95844.01)
Nannochloropsis oceanica: NC_022263.1	12314	30903	31764	2047 (17412.83)
Nannochloropsis oculata: KC598087.1	13159	37326	38417	28948	1792 (15255.87)
Nannochloropsis salina: NC_022261.1	15358	13747	14383	12204	13037	643 (5597.05)

### Sheet: Andøya_LGM_B Nannochloropis
The overlap and number of unique sequences per Nannochloropsis genome.
Numbers within parentheses indicate the number of unique sequences per MB of reference.
Nuclear genome mapping
	N. gaditana	N. granulata	N. limnetica	N. oceanica	N. oculata	N. salina
Nannochloropsis gaditana: GCF_000240725.1	234 (6.88)
Nannochloropsis granulata: GCA_004335405.1	1333	16380 (592.38)
Nannochloropsis limnetica: GCA_001614225.1	1508	42756	249227 (7437.63)
Nannochloropsis oceanica: GCA_001870945.1	1539	26987	32647	7107 (225.59)
Nannochloropsis oculata: GCA_004335455.1	968	34440	36925	24847	9152 (348.32)
Nannochloropsis salina: GCA_001614245.1	1636	9614	12472	9453	10317	1255 (51.53)
Chloroplast mapping
	N. gaditana	N. granulata	N. limnetica	N. oceanica	N. oculata	N. salina
Nannochloropsis gaditana: KJ410682.1	245 (2132.75)
Nannochloropsis granulata: KC598085.1	8804	713 (6059.22)
Nannochloropsis limnetica: NC_022262.1	9397	28674	7719 (65522.98)
Nannochloropsis oceanica: NC_022263.1	7782	20018	20773	841 (7153.98)
Nannochloropsis oculata: KC598087.1	8299	24164	25017	18566	816 (6946.87)
Nannochloropsis salina: NC_022261.1	9573	8824	9374	7752	8299	222 (1932.42)

### Sheet: Andøya_LGM_A Mycobacterium
The overlap and number of unique sequences per Mycobacterium genome.
Numbers within parentheses indicate the number of unique sequences per MB of reference
	M. avium subsp. paratuberculosis K-10	M. sp. YC-RL4	M. dioxanotrophicus strain PH-06	M. sp. EPa45
Mycobacterium avium subsp. paratuberculosis K-10	4244 (878.71)
Mycobacterium sp. YC-RL4	1704	2439 (402.88)
Mycobacterium dioxanotrophicus strain PH-06	1757	1700	2471 (305.8)
Mycobacterium sp. EPa45	2162	1827	1852	5124 (829.47)

### Sheet: Andøya_LGM_B Mycobacterium
The overlap and number of unique sequences per Mycobacterium genome.
Numbers within parentheses indicate the number of unique sequences per MB of reference
	M. avium subsp. paratuberculosis K-10	M. sp. YC-RL4	M. dioxanotrophicus strain PH-06	M. sp. EPa45
Mycobacterium avium subsp. paratuberculosis K-10	2850 (590.09)
Mycobacterium sp. YC-RL4	1124	1738 (287.08)
Mycobacterium dioxanotrophicus strain PH-06	1150	1175	1610 (199.25)
Mycobacterium sp. EPa45	1454	1208	1265	3625 (586.82)
