## Supplementary Table S7 for "Environmental palaeogenomic reconstruction of an Ice Age algal population"

### Sheet: Chloroplast
Acession	Taxon
NC_022262.1	Nannochloropsis limnetica strain CCMP505
KC598085.1	Nannochloropsis granulata strain CCMP529
KJ410684.1	Nannochloropsis oculata strain CCMP525
NC_022263.1	Nannochloropsis oceanica strain CCMP531
KC598086.1	Nannochloropsis oceanica strain IMET1
CM016496.1	Nannochloropsis salina CCMP1776
NC_022261.1	Nannochloropsis salina strain CCMP537
KJ410682.1	Nannochloropsis gaditana strain CCMP526
KC598084.1	Nannochloropsis gaditana strain CCMP527

### Sheet: Mitochondria
Acession	Taxon
NC_022256.1	Nannochloropsis limnetica strain CCMP505
KC568457.1	Nannochloropsis granulata strain CCMP529
KJ410688.1	Nannochloropsis oculata strain CCMP525
NC_022258.1	Nannochloropsis oceanica strain CCMP531
KC568456.1	Nannochloropsis oceanica strain IMET1
KJ410689.1	Nannochloropsis salina strain CCMP1776
NC_022255.1	Nannochloropsis salina strain CCMP537
KJ410686.1	Nannochloropsis gaditana strain CCMP526
KC568461.1	Nannochloropsis gaditana strain CCMP527

### Sheet: rbcL
Acession	Taxon	Start coordinate	End coordinate
KT149179.1	Nannochloropsis australis CS-416	1	1498
KT149187.1	Nannochloropsis australis CS-759	1	1504
KJ410682.1	Nannochloropsis gaditana CCMP526	43410	44526
KC598084.1	Nannochloropsis gaditana CCMP527	88517	89633
KT149181.1	Nannochloropsis gaditana CS-448	1	954
KT149184.1	Nannochloropsis gaditana CS-701	1	940
AB052279.1	Nannochloropsis gaditana MBIC10118	1	1439
AB052734.1	Nannochloropsis gaditana MBIC10123	1	1438
AB052735.1	Nannochloropsis gaditana MBIC10418	1	1451
KC128502.1	Nannochloropsis granulata BDH02	1	1110
KC598085.1	Nannochloropsis granulata CCMP529	91121	92237
AB052280.1	Nannochloropsis granulata MBIC10054	1	1453
KC598089.1	Nannochloropsis limnetica CCMP505	90925	92041
DQ977729.1	Nannochloropsis limnetica KR1998/3	1	1118
AM421006.1	Nannochloropsis limnetica SAG 18.99	1	1377
DQ977736.1	Nannochloropsis limnetica var. distrophica Tow 2/24 P-1w	1	1112
DQ977733.1	Nannochloropsis limnetica var. globosa AN1/12-7	1	1110
DQ977742.1	Nannochloropsis limnetica var. globosa AN2/29-2	1	1107
DQ977738.1	Nannochloropsis limnetica var. globosa AN2/29-6	1	1108
DQ977735.1	Nannochloropsis limnetica var. globosa AS4-1	1	1118
DQ977737.1	Nannochloropsis limnetica var. globosa JL11-8	1	1118
DQ977734.1	Nannochloropsis limnetica var. globosa JL2/4-1	1	1117
DQ977743.1	Nannochloropsis limnetica var. globosa MDL11-6	1	1113
DQ977744.1	Nannochloropsis limnetica var. gutta AN1/12-10	1	1118
DQ977731.1	Nannochloropsis limnetica var. gutta AN1/12-5	1	1110
DQ977732.1	Nannochloropsis limnetica var. irregularis MDL3-4	1	1118
DQ977739.1	Nannochloropsis limnetica var. limnetica AS2/16-8	1	1112
DQ977741.1	Nannochloropsis limnetica var. limnetica AS3-9	1	1117
DQ977730.1	Nannochloropsis limnetica var. limnetica JL1/12-5	1	1118
DQ977740.1	Nannochloropsis limnetica var. limnetica MDL11-14	1	1112
AY680702.1	Nannochloropsis maritima	1	1347
KP057242.1	Nannochloropsis oceanica	1	1487
KF010153.1	Nannochloropsis oceanica CCALA978	1	1329
KC598090.1	Nannochloropsis oceanica CCMP531	91019	92133
KT149177.1	Nannochloropsis oceanica CS-179	1	1492
KT149178.1	Nannochloropsis oceanica CS-246	1	1172
KT149182.1	Nannochloropsis oceanica CS-699	1	972
KT149183.1	Nannochloropsis oceanica CS-700	1	928
KT149185.1	Nannochloropsis oceanica CS-702	1	935
KT149186.1	Nannochloropsis oceanica CS-703	1	929
HQ710610.1	Nannochloropsis oceanica EUS-001	1	1037
KC598086.1	Nannochloropsis oceanica IMET1	91010	92124
HQ201713.1	Nannochloropsis oceanica LAMB0001	1	1331
KJ410683.1	Nannochloropsis oceanica LAMB0001	44263	45377
CP038136.1	Nannochloropsis oceanica LAMB2011	59718	60832
AB052281.1	Nannochloropsis oceanica MBIC10090	1	1431
AB052283.1	Nannochloropsis oceanica MBIC10179	1	1449
AB052284.1	Nannochloropsis oceanica MBIC10426	1	1446
AB052285.1	Nannochloropsis oceanica MBIC10440	1	1440
AB280614.1	Nannochloropsis oculata	1	1531
AB052286.1	Nannochloropsis oculata CCAP849/1	1	1431
HQ710609.1	Nannochloropsis oculata CCMP525	1	1344
KC598087.1	Nannochloropsis oculata CCMP525	90927	92043
KJ410684.1	Nannochloropsis oculata CCMP525	46121	47237
AB052288.1	Nannochloropsis salina CCAP849/2	1	1436
KJ410685.1	Nannochloropsis salina CCMP1776	43384	44500
KC598088.1	Nannochloropsis salina CCMP537	88552	89668
KT149180.1	Nannochloropsis salina CS-446	1	951
AB052287.1	Nannochloropsis salina MBIC10063	1	1459

### Sheet: 18S
Acession	Taxon	Start coordinate	End coordinate
KT031997.1	Nannochloropsis australis CS-416	1	1713
KT031998.1	Nannochloropsis australis CS-759	1	1713
AF067957.1	Nannochloropsis gaditana	2	1794
AF133819.1	Nannochloropsis gaditana	1	1756
KJ756832.1	Nannochloropsis gaditana CCAP 849/6	6	1741
AF045036.1	Nannochloropsis gaditana CCAP849/5	1	1790
KF040086.1	Nannochloropsis gaditana CCMP526	3	1793
EF473733.1	Nannochloropsis gaditana IVP	1	1756
AB052269.1	Nannochloropsis gaditana MBIC10118	1	1750
MN011927.1	Nannochloropsis gaditana MEJ25102017-5G6_M42	1	1769
U38903.1	Nannochloropsis granulata	1	1788
KC128500.1	Nannochloropsis granulata BDH02	1	1709
U41092.1	Nannochloropsis granulata CCMP529	1	1792
AB052272.1	Nannochloropsis granulata MBIC10054	1	1752
DQ977726.1	Nannochloropsis limnetica AS3-9	1	1796
U41050.1	Nannochloropsis limnetica CCMP505	1	1792
AF251496.1	Nannochloropsis limnetica SAG 18.99	1	1783
DQ977728.1	Nannochloropsis limnetica var. distrophica Tow 2/24 P-1w	1	1796
DQ977727.1	Nannochloropsis limnetica var. globosa JL2/4-1	1	1796
AY680703.1	Nannochloropsis maritima	1	1788
CP044589.1	Nannochloropsis oceanica BR2	433660	435460
KF010154.1	Nannochloropsis oceanica CCALA978	1	1760
KJ756836.1	Nannochloropsis oceanica CCAP 849/10	1	1745
KJ756834.1	Nannochloropsis oceanica CCAP 849/8	1	1735
KJ756835.1	Nannochloropsis oceanica CCAP 849/9	6	1745
U41094.1	Nannochloropsis oceanica CCMP531	1	1792
LC169504.1	Nannochloropsis oceanica CCNM 1081	1	1687
KT031995.1	Nannochloropsis oceanica CS-179	1	1713
KR904905.1	Nannochloropsis oceanica IMET-1	1	1666
MG224777.1	Nannochloropsis oceanica IMP-BG-006	1	1677
MN160639.1	Nannochloropsis oceanica IPPAS D-734	1	1669
CP038111.1	Nannochloropsis oceanica LAMB2011	431748	433543
AB052273.1	Nannochloropsis oceanica MBIC10090	1	1752
U38902.1	Nannochloropsis oculata	1	1789
KJ756827.1	Nannochloropsis oculata CCAP 849/1	4	1740
KJ756833.1	Nannochloropsis oculata CCAP 849/7	1	1731
AF045044.1	Nannochloropsis oculata CCMP525	1	1791
KJ756828.1	Nannochloropsis salina CCAP 849/2	1	1733
KJ756830.1	Nannochloropsis salina CCAP 849/4	1	1730
AB052278.1	Nannochloropsis salina MBIC10063	1	1750

### Sheet: ITS
Acession	Taxon	Start coordinate	End coordinate
KJ713288.1	Nannochloropsis gaditana CCAP 849/6	27	773
XM_005855543.1	Nannochloropsis gaditana CCMP526	795	1540
MN011927.1	Nannochloropsis gaditana MEJ25102017-5G6_M42	1817	2563
KC128501.1	Nannochloropsis granulata BDH02	1	827
EU165324.1	Nannochloropsis granulata MBIC10054	147	987
EU165325.1	Nannochloropsis limnetica SAG 18.99	147	1006
DQ074696.1	Nannochloropsis maritima	147	1021
KC800944.1	Nannochloropsis maritima IOAC710S	21	895
CP044589.1	Nannochloropsis oceanica BR2	435457	436329
KJ713291.1	Nannochloropsis oceanica CCAP 849/10	4	856
KJ713290.1	Nannochloropsis oceanica CCAP 849/8	3	855
MG224778.1	Nannochloropsis oceanica IMP-BG-006	1	873
KC137970.1	Nannochloropsis oceanica IOAC676S	41	915
MH398569.1	Nannochloropsis oceanica isolate CASACC201	13	699
CP038111.1	Nannochloropsis oceanica LAMB2011	433540	434412
DQ069777.1	Nannochloropsis oceanica MBIC10090	147	1019
KJ713284.1	Nannochloropsis oculata CCAP 849/1	1	823
KJ713289.1	Nannochloropsis oculata CCAP 849/7	1	823
MG722706.1	Nannochloropsis salina 60445	41	786
KJ713285.1	Nannochloropsis salina CCAP 849/2	38	783
KJ713286.1	Nannochloropsis salina CCAP 849/3	1	717
KJ713287.1	Nannochloropsis salina CCAP 849/4	37	782
EU165326.1	Nannochloropsis salina MBIC10063	199	944
