## Supplementary Table S10 for "Environmental palaeogenomic reconstruction of an Ice Age algal population"

### Sheet: Chloroplast counts
SNP window	Andøya_LGM_A	Andøya_LGM_B
2992-3010	2	3
3412-3424	2	2
6952-6982	2	2
7526-7544	2	2
10016-10031	2	1
10571-10577	2	1
10719-10725	2	2
11683-11713	2	2
12187-12205	2	2
12301-12327	2	3
12463-12480	2	2
15455-15467	2	2
17208-17211	2	2
17703-17710	2	2
20049-20056	2	2
20608-20609	2	2
20760-20791	2	2
21271-21289	2	2
22817-22838	2	2
22838-22856	2	2
24018-24025-24037	2	2
25310-25314	2	2
28434-28455	2	2
29661-29670	2	2
32939-32972	3	3
33914-33932	2	2
36237-36249	2	2
40597-40601	3	3
58080-58095-58104-58113	2	2
58344-58368	2	2
59076-59085	2	2
59787-59820	2	1
60500-60509	2	2
60849-60874	3	2
61459-61468	2	2
61531-61549	2	2
61856-61871	2	2
62287-62314	2	2
63676-63689	2	1
64237-64246	2	2
64246-64276	1	2
64315-64348	2	2
64636-64663	3	2
65263-65298	2	1
65349-65373	2	1
65472-65495	2	2
66459-66492	2	2
68347-68371	2	2
68680-68695	3	2
75471-75483-75502	2	1
75502-75531	2	1
75717-75723-75735	2	2
76167-76188	2	1
76830-76836	2	2
79359-79362	2	2
79740-79743	2	2
80298-80322	3	2
80835-80856	2	2
81534-81558	2	2
82082-82091	2	2
82523-82526	3	2
87155-87173	2	2
96487-96520	1	2
101197-101230	2	2
104051-104063	2	3
105195-105201	2	2
106488-106497	2	2
107421-107454	3	1
107454-107463	2	1
108243-108249-108255	2	3

### Sheet: Mitochondria counts
SNP window	Andøya_LGM_A	Andøya_LGM_B
1203-1224	2	2
4462-4464	3	3
9169-9175	2	2
11277-11279	3	3
13475-13481	3	2
16082-16090	2	2
16586-16615	2	2
16615-16649	3	2
17870-17900	2	2
19730-19745	2	2
20102-20119	2	1
21131-21155	2	2
21155-21185	2	2
21578-21611	2	2
26849-26868	3	2
30166-30190	2	2
31593-31598	2	2
32593-32602	2	2
32902-32908	3	2
32908-32941	2	2
33400-33412	2	2

### Sheet: Haplotype count summary
	Chloroplast			Mitochondria			Total Result
Sample	1	2	3	1	2	3
Andøya_LGM_A	2	60	8	0	15	6	91
Andøya_LGM_B	11	53	6	1	18	2	91
Total Result	13	113	14	1	33	8	182
