## Supplementary Table S13 for "Environmental palaeogenomic reconstruction of an Ice Age algal population"

### Sheet: Lake Hill, Alaska
Age bin	Depth	Sample	SRA accession	Raw reads	Filtered reads	Nannochloropsis limnetica reads	% filtered reads assigned to Nannochloropsis limnetica
0-4000	5	PH117	SRR3480250	2624866	1828981	0	0
0-4000	5	PH117	SRR3480262	1546627	1290761	0	0
0-4000	5	PH183	SRR3480274	1360888	802276	2	0.00025
0-4000	265	PH116	SRR3480285	2815434	2334107	26	0.00111
0-4000	265	PH116	SRR3480290	1592397	1340658	17	0.00127
0-4000	265	PH182	SRR3480291	1903215	1273853	1	8e-05
0-4000	373	PH149	SRR3480292	1548841	853972	3	0.00035
5000-9000	461	PH180	SRR3480293	819851	517732	1	0.00019
5000-9000	465	PH178	SRR3480231	1550231	985991	1	0.0001
5000-9000	469	PH179	SRR3480232	890555	490662	4	0.00082
5000-9000	473	PH181	SRR3480233	1793201	1171644	4	0.00034
5000-9000	477	PH173	SRR3480234	1615950	931476	7	0.00075
5000-9000	477	PH177	SRR3480235	1702243	993534	4	0.0004
5000-9000	481	PH081	SRR3480236	1383862	911551	11	0.00121
5000-9000	481	PH081	SRR3480246	2646418	1632691	29	0.00178
5000-9000	481	PH155	SRR3480247	2283504	1412372	40	0.00283
5000-9000	481	PH170	SRR3480248	1977174	1204783	30	0.00249
5000-9000	485	PH156	SRR3480249	2244033	1363864	42	0.00308
5000-9000	489	PH157	SRR3480252	1899646	1051761	31	0.00295
5000-9000	493	PH144	SRR3480253	1898912	1182168	66	0.00558
5000-9000	495	PH167	SRR3480254	1039816	576637	3	0.00052
5000-9000	497	PH145	SRR3480255	1874093	1216541	18	0.00148
5000-9000	499	PH172	SRR3480256	1143472	626971	3	0.00048
5000-9000	501	PH142	SRR3480257	1712023	1019841	6	0.00059
5000-9000	503	PH143	SRR3480258	1899306	1239453	4	0.00032
5000-9000	505	PH168	SRR3480259	1545972	953043	5	0.00052
5000-9000	507	PH148	SRR3480260	1506286	1054039	32	0.00304
5000-9000	509	PH169	SRR3480261	1962200	1286546	8	0.00062
5000-9000	511	PH150	SRR3480263	2280866	1518397	23	0.00151
5000-9000	513	PH175	SRR3480264	1904279	1294449	94	0.00726
5000-9000	515	PH152	SRR3480265	1952201	1098401	73	0.00665
5000-9000	517	PH171	SRR3480266	913972	605419	15	0.00248
5000-9000	519	PH153	SRR3480268	2160992	1344692	25	0.00186
5000-9000	521	PH176	SRR3480269	1014129	615816	24	0.0039
5000-9000	523	PH154	SRR3480270	2646256	1675434	179	0.01068
5000-9000	525	PH174	SRR3480271	1693131	1084234	28	0.00258
5000-9000	527	PH118	SRR3480272	1347732	726316	19	0.00262
5000-9000	527	PH146	SRR3480273	2163477	1368656	3	0.00022
5000-9000	531	PH147	SRR3480275	1861236	1290211	11	0.00085
5000-9000	551	PH121	SRR3480276	1881195	1088370	0	0
5000-9000	551	PH186	SRR3480277	1473388	930071	39	0.00419
5000-9000	579	PH082	SRR3480278	3756988	2592568	5	0.00019
5000-9000	579	PH082	SRR3480279	997409	699310	1	0.00014
5000-9000	599	PH083	SRR3480280	2736871	2002437	9	0.00045
5000-9000	599	PH083	SRR3480281	1048022	777244	2	0.00026
5000-9000	619	PH119	SRR3480282	1820890	970276	8	0.00082
5000-9000	619	PH184	SRR3480283	1452248	1008269	16	0.00159
5000-9000	679	PH151	SRR3480284	2420661	1833126	34	0.00185
10000-14000	719	PH120	SRR3480286	1892497	1222230	20	0.00164
10000-14000	719	PH120	SRR3480287	1402382	1099885	74	0.00673
10000-14000	719	PH185	SRR3480288	1167953	718364	11	0.00153
10000-14000	719	PH194	SRR3480289	1674680	988794	15	0.00152
10000-14000	786	JK143	SRR3992620	1264021	522445	3	0.00057
10000-14000	794	JK219	SRR3992629	1280866	598403	2	0.00033
10000-14000	798	JK144	SRR3992624	1463928	554388	3	0.00054
10000-14000	802	JK220	SRR3992630	1783167	694024	5	0.00072
10000-14000	806	JK221	SRR3992610	1593300	616740	13	0.00211
10000-14000	810	JK145	SRR3992625	2206147	1019367	11	0.00108
10000-14000	814	JK222	SRR3992611	1351355	574598	4	0.0007
10000-14000	818	JK223	SRR3992612	1368293	623171	0	0
10000-14000	822	JK146	SRR3992626	1419163	520729	0	0
10000-14000	826	JK224	SRR3992613	1268443	511640	0	0
10000-14000	830	JK225	SRR3992614	1492768	622374	3	0.00048
10000-14000	834	JK147	SRR3992627	1496536	643426	6	0.00093
10000-14000	838	JK226	SRR3992615	1205564	561306	17	0.00303
10000-14000	846	JK148	SRR3992628	1043838	331262	7	0.00211
10000-14000	996	PH187	SRR3992616	1646635	564669	6	0.00106
10000-14000	1000	PH188	SRR3992617	1375555	603253	25	0.00414
10000-14000	1046	PH189	SRR3992618	1509127	614543	2	0.00033
10000-14000	1109	PH190	SRR3992619	1430053	622836	54	0.00867
15000+	1173	PH191	SRR3992621	1156401	461317	1	0.00022
15000+	1237	PH192	SRR3992622	1554025	694290	14	0.00202
15000+	1301	PH193	SRR3992623	1368570	529319	18	0.0034
control	na	JK-EC26	SRR3992608	162815	29339	0	0
control	na	JK-EC35	SRR3992609	1538400	444977	0	0
control	na	PH-EC31	SRR3480229	3031456	870938	1	0.00011
control	na	PH-EC32	SRR3480230	2999470	958722	0	0

### Sheet: Spring Lake, Alberta
Age bin	Age	Sample	SRA accession	Raw reads	Filtered reads	Nannochloropsis limnetica reads	% filtered reads assigned to Nannochloropsis limnetica
0-4000	1444	SPL_15_1444	PRJEB14494	38063671	14836382	586	0.00395
0-4000	3112	SPL_55_3112	PRJEB14494	36055741	16777245	9954	0.05933
5000-9000	5430	SPL_113_5430	PRJEB14494	42032100	15675758	9816	0.06262
5000-9000	7001	SPL_153_7001	PRJEB14494	1831050	1224784	7	0.00057
5000-9000	7782	SPL_173_7782	PRJEB14494	1832632	1022535	1741	0.17026
5000-9000	8967	SPL_191_8967	PRJEB14494	5673737	3631873	6555	0.18049
5000-9000	9133	SPL_193_9133	PRJEB14494	5156167	2931558	22779	0.77703
5000-9000	9299	SPL_195_9299	PRJEB14494	5162296	2790731	25592	0.91704
10000-14000	11440	SPL_221_11440	PRJEB14494	3213751	1631016	89	0.00546
10000-14000	11534	SPL_235_11534	PRJEB14494	1513296	715630	0	0
10000-14000	11630	SPL_253_11630	PRJEB14494	16660189	13263554	0	0
10000-14000	11646	SPL_256_11646	PRJEB14494	9865351	7894575	0	0
10000-14000	11695	SPL_266_11695	PRJEB14494	21342692	16808394	0	0
10000-14000	11714	SPL_271_11714	PRJEB14494	15339160	11546633	0	0
10000-14000	11769	SPL_284_11769	PRJEB14494	16543737	12057257	0	0
10000-14000	11786	SPL_289_11786	PRJEB14494	11331142	8748565	0	0
10000-14000	11806	SPL_294_11806	PRJEB14494	16520314	13015924	2	2e-05
10000-14000	11814	SPL_296_11814	PRJEB14494	9696684	7610741	0	0
control	N/A	ICF_CONTROLS	PRJEB14494	36055741	38388549	88	0.00023

### Sheet: Charlie Lake, BC
Age bin	Age	Sample	SRA accession	Raw reads	Filtered reads	Nannochloropsis limnetica reads	% filtered reads assigned to Nannochloropsis limnetica
10000-14000	11266	CHL_131_11266	PRJEB14494	12030221	8841128	1152	0.01303
10000-14000	11317	CHL_132_11317	PRJEB14494	63067309	45421433	5247	0.01155
10000-14000	11368	CHL_133_11368	PRJEB14494	63877209	47867003	2964	0.00619
10000-14000	11420	CHL_134_11420	PRJEB14494	27920887	23055791	1928	0.00836
10000-14000	11575	CHL_137_11575	PRJEB14494	32940737	23953063	2402	0.01003
10000-14000	11729	CHL_140_11729	PRJEB14494	30997114	21153310	41	0.00019
10000-14000	11982	CHL_145_11982	PRJEB14494	24905169	16627856	10	6e-05
10000-14000	12132	CHL_148_12132	PRJEB14494	23317726	15445812	73	0.00047
10000-14000	12231	CHL_150_12231	PRJEB14494	41636528	32138025	29	9e-05
10000-14000	12280	CHL_151_12280	PRJEB14494	7649413	6068082	6	0.0001
10000-14000	12379	CHL_153_12379	PRJEB14494	33951386	22607284	67	0.0003
10000-14000	12485	CHL_155_12485	PRJEB14494	22725898	15352032	3	2e-05
10000-14000	12615	CHL_157_12615	PRJEB14494	6895683	4713965	0	0
10000-14000	12810	CHL_159_12810	PRJEB14494	29300066	21457105	15	7e-05
control	N/A	ICF_CONTROLS	PRJEB14494	36055741	38388549	88	0.00023

### Sheet: Hässeldala Port, Sweden
Age bin	Age	Sample	SRA accession	Raw reads	Filtered reads	Nannochloropsis limnetica reads	% filtered reads assigned to Nannochloropsis limnetica
10000-14000	10560	8.2_2	PRJNA378719	12668453	1934593	1	5e-05
10000-14000	10560	8.2	PRJNA378719	40278622	10846627	2	2e-05
10000-14000	10955	8.1_2	PRJNA378719	41749294	15485055	3	2e-05
10000-14000	10955	8.1	PRJNA378719	26380308	11532847	2	2e-05
10000-14000	11255	7.2_2	PRJNA378719	49222348	22907944	0	0
10000-14000	11255	7.2	PRJNA378719	34997961	4520041	0	0
10000-14000	11645	7.1_2	PRJNA378719	34572455	7863925	1	1e-05
10000-14000	11645	7.1	PRJNA378719	40014647	10396726	1	1e-05
10000-14000	12100	6.2	PRJNA378719	41704341	15470810	4	3e-05
10000-14000	11975	6.1_2	PRJNA378719	46237277	17042276	9	5e-05
10000-14000	11975	6.1	PRJNA378719	36273097	6904730	8	0.00012
10000-14000	12520	5.2_2	PRJNA378719	28949491	9538747	0	0
10000-14000	12520	5.2	PRJNA378719	29954087	3717854	1	3e-05
10000-14000	12495	5.1	PRJNA378719	33733393	14195194	10	7e-05
10000-14000	12845	4.2_2	PRJNA378719	35295613	10970877	0	0
10000-14000	12845	4.2	PRJNA378719	62160291	19532834	1	1e-05
10000-14000	12840	4.1_2	PRJNA378719	49987577	12596240	2	2e-05
10000-14000	12840	4.1	PRJNA378719	29310929	8003964	0	0
10000-14000	13025	3.2_2	PRJNA378719	29076788	5784507	3	5e-05
10000-14000	13025	3.2	PRJNA378719	26741715	2720247	0	0
10000-14000	13225	3.1	PRJNA378719	35312295	4472560	10	0.00022
10000-14000	13500	2.2_2	PRJNA378719	29606647	6516416	4	6e-05
10000-14000	13500	2.2	PRJNA378719	42747103	10970590	13	0.00012
10000-14000	13550	2.1_2	PRJNA378719	41764765	10969742	2	2e-05
10000-14000	13550	2.1	PRJNA378719	39536594	11373275	24	0.00021
10000-14000	13765	1.2_2	PRJNA378719	25151161	5325318	25	0.00047
10000-14000	13765	1.2	PRJNA378719	23703421	394328	2	0.00051
10000-14000	13885	1.1_2	PRJNA378719	31869703	4674892	87	0.00186
10000-14000	13885	1.1	PRJNA378719	39619993	8187441	78	0.00095

### Sheet: Avg reads per site and age
The average % of reads assigned to Nannochloropsis limnetica per site and age bin.
The following ranges were used to classify the N. limnetica abundance: Dominant: >=0.1; Common: 0.09-0.01; Rare: 0.009-0.001 and Absent: <0.001.
Age bin	Lake Hill, Alaska	Spring Lake, Alberta	Charlie Lake, BC	Hässeldala Port, Sweden
0-4000	0.0004	0.0316	0	0
5000-9000	0.002	0.3513	0	0
10000-14000	0.0017	0.0005	0.0036	0.0002
15000+	0.0019	0	0	0
control	0	0.0002	0.0002	0
