## Supplementary Table S14 for "Environmental palaeogenomic reconstruction of an Ice Age algal population"

### Sheet: Sheet1
# Experiment	Sample	Tags	Forward primer	Rerverse Primre
Skartjørna	K01-R1	tgagagct:tgagagct	GGGCAATCCTGAGCCAA	CCATTGAGTCTCTGCACCTATC	F
Skartjørna	K01-R2	tgcaagag:tgcaagag	GGGCAATCCTGAGCCAA	CCATTGAGTCTCTGCACCTATC	F
Skartjørna	K01-R3	tcgcatac:tcgcatac	GGGCAATCCTGAGCCAA	CCATTGAGTCTCTGCACCTATC	F
Skartjørna	K01-R4	agctgtga:agctgtga	GGGCAATCCTGAGCCAA	CCATTGAGTCTCTGCACCTATC	F
Skartjørna	K02-R1	aattgccg:aattgccg	GGGCAATCCTGAGCCAA	CCATTGAGTCTCTGCACCTATC	F
Skartjørna	K02-R2	tccatacg:tccatacg	GGGCAATCCTGAGCCAA	CCATTGAGTCTCTGCACCTATC	F
Skartjørna	K02-R3	attctcgc:attctcgc	GGGCAATCCTGAGCCAA	CCATTGAGTCTCTGCACCTATC	F
Skartjørna	K02-R4	gaaggaag:gaaggaag	GGGCAATCCTGAGCCAA	CCATTGAGTCTCTGCACCTATC	F
Skartjørna	K03-R1	tcagtcga:tcagtcga	GGGCAATCCTGAGCCAA	CCATTGAGTCTCTGCACCTATC	F
Skartjørna	K03-R2	gtgcctat:gtgcctat	GGGCAATCCTGAGCCAA	CCATTGAGTCTCTGCACCTATC	F
Skartjørna	K03-R3	accgcata:accgcata	GGGCAATCCTGAGCCAA	CCATTGAGTCTCTGCACCTATC	F
Skartjørna	K03-R4	ctagcaga:ctagcaga	GGGCAATCCTGAGCCAA	CCATTGAGTCTCTGCACCTATC	F
Skartjørna	K04-R1	atggaggt:atggaggt	GGGCAATCCTGAGCCAA	CCATTGAGTCTCTGCACCTATC	F
Skartjørna	K04-R2	gatatcgc:gatatcgc	GGGCAATCCTGAGCCAA	CCATTGAGTCTCTGCACCTATC	F
Skartjørna	K04-R3	agcaactg:agcaactg	GGGCAATCCTGAGCCAA	CCATTGAGTCTCTGCACCTATC	F
Skartjørna	K04-R4	gaagtgtg:gaagtgtg	GGGCAATCCTGAGCCAA	CCATTGAGTCTCTGCACCTATC	F
Skartjørna	K05-R1	caggaaca:caggaaca	GGGCAATCCTGAGCCAA	CCATTGAGTCTCTGCACCTATC	F
Skartjørna	K05-R2	aatgccag:aatgccag	GGGCAATCCTGAGCCAA	CCATTGAGTCTCTGCACCTATC	F
Skartjørna	K05-R3	caggtgtt:caggtgtt	GGGCAATCCTGAGCCAA	CCATTGAGTCTCTGCACCTATC	F
Skartjørna	K05-R4	tatgcagg:tatgcagg	GGGCAATCCTGAGCCAA	CCATTGAGTCTCTGCACCTATC	F
Skartjørna	K06-R1	aaccaacg:aaccaacg	GGGCAATCCTGAGCCAA	CCATTGAGTCTCTGCACCTATC	F
Skartjørna	K06-R2	cggtcatt:cggtcatt	GGGCAATCCTGAGCCAA	CCATTGAGTCTCTGCACCTATC	F
Skartjørna	K06-R3	ttcgacgt:ttcgacgt	GGGCAATCCTGAGCCAA	CCATTGAGTCTCTGCACCTATC	F
Skartjørna	K06-R4	cgagatca:cgagatca	GGGCAATCCTGAGCCAA	CCATTGAGTCTCTGCACCTATC	F
Skartjørna	K07-R1	tagagctg:tagagctg	GGGCAATCCTGAGCCAA	CCATTGAGTCTCTGCACCTATC	F
Skartjørna	K07-R2	tgcgaatg:tgcgaatg	GGGCAATCCTGAGCCAA	CCATTGAGTCTCTGCACCTATC	F
Skartjørna	K07-R3	tcgttcac:tcgttcac	GGGCAATCCTGAGCCAA	CCATTGAGTCTCTGCACCTATC	F
Skartjørna	K07-R4	gcctatct:gcctatct	GGGCAATCCTGAGCCAA	CCATTGAGTCTCTGCACCTATC	F
Skartjørna	K08-R1	tccaagca:tccaagca	GGGCAATCCTGAGCCAA	CCATTGAGTCTCTGCACCTATC	F
Skartjørna	K08-R2	catcggat:catcggat	GGGCAATCCTGAGCCAA	CCATTGAGTCTCTGCACCTATC	F
Skartjørna	K08-R3	gcacattc:gcacattc	GGGCAATCCTGAGCCAA	CCATTGAGTCTCTGCACCTATC	F
Skartjørna	K08-R4	gaattggc:gaattggc	GGGCAATCCTGAGCCAA	CCATTGAGTCTCTGCACCTATC	F
Skartjørna	K09-R1	tagccact:tagccact	GGGCAATCCTGAGCCAA	CCATTGAGTCTCTGCACCTATC	F
Skartjørna	K09-R2	ggtagttc:ggtagttc	GGGCAATCCTGAGCCAA	CCATTGAGTCTCTGCACCTATC	F
Skartjørna	K09-R3	ttcgatcg:ttcgatcg	GGGCAATCCTGAGCCAA	CCATTGAGTCTCTGCACCTATC	F
Skartjørna	K09-R4	ttgacggt:ttgacggt	GGGCAATCCTGAGCCAA	CCATTGAGTCTCTGCACCTATC	F
Skartjørna	K10-R1	ctgtcaac:ctgtcaac	GGGCAATCCTGAGCCAA	CCATTGAGTCTCTGCACCTATC	F
Skartjørna	K10-R2	cggcataa:cggcataa	GGGCAATCCTGAGCCAA	CCATTGAGTCTCTGCACCTATC	F
Skartjørna	K10-R3	accttgtg:accttgtg	GGGCAATCCTGAGCCAA	CCATTGAGTCTCTGCACCTATC	F
Skartjørna	K10-R4	gcggtatt:gcggtatt	GGGCAATCCTGAGCCAA	CCATTGAGTCTCTGCACCTATC	F
Skartjørna	K11-R1	ggattcga:ggattcga	GGGCAATCCTGAGCCAA	CCATTGAGTCTCTGCACCTATC	F
Skartjørna	K11-R2	gatgcctt:gatgcctt	GGGCAATCCTGAGCCAA	CCATTGAGTCTCTGCACCTATC	F
Skartjørna	K11-R3	ccaatagc:ccaatagc	GGGCAATCCTGAGCCAA	CCATTGAGTCTCTGCACCTATC	F
Skartjørna	K11-R4	ccgtaaga:ccgtaaga	GGGCAATCCTGAGCCAA	CCATTGAGTCTCTGCACCTATC	F
Skartjørna	K12-R1	gatacgct:gatacgct	GGGCAATCCTGAGCCAA	CCATTGAGTCTCTGCACCTATC	F
Skartjørna	K12-R2	tagtcgag:tagtcgag	GGGCAATCCTGAGCCAA	CCATTGAGTCTCTGCACCTATC	F
Skartjørna	K12-R3	atcaccag:atcaccag	GGGCAATCCTGAGCCAA	CCATTGAGTCTCTGCACCTATC	F
Skartjørna	K12-R4	aggtgact:aggtgact	GGGCAATCCTGAGCCAA	CCATTGAGTCTCTGCACCTATC	F
Skartjørna	K13-R1	gtcacaga:gtcacaga	GGGCAATCCTGAGCCAA	CCATTGAGTCTCTGCACCTATC	F
Skartjørna	K13-R2	attcgcag:attcgcag	GGGCAATCCTGAGCCAA	CCATTGAGTCTCTGCACCTATC	F
Skartjørna	K13-R3	ccacactt:ccacactt	GGGCAATCCTGAGCCAA	CCATTGAGTCTCTGCACCTATC	F
Skartjørna	K13-R4	tgcaacga:tgcaacga	GGGCAATCCTGAGCCAA	CCATTGAGTCTCTGCACCTATC	F
Skartjørna	K14-R1	cgcgtaat:cgcgtaat	GGGCAATCCTGAGCCAA	CCATTGAGTCTCTGCACCTATC	F
Skartjørna	K14-R2	cgtctaca:cgtctaca	GGGCAATCCTGAGCCAA	CCATTGAGTCTCTGCACCTATC	F
Skartjørna	K14-R3	agctcaag:agctcaag	GGGCAATCCTGAGCCAA	CCATTGAGTCTCTGCACCTATC	F
Skartjørna	K14-R4	tgtgcttg:tgtgcttg	GGGCAATCCTGAGCCAA	CCATTGAGTCTCTGCACCTATC	F
Skartjørna	K15-R1	agacatcc:agacatcc	GGGCAATCCTGAGCCAA	CCATTGAGTCTCTGCACCTATC	F
Skartjørna	K15-R2	atgagcac:atgagcac	GGGCAATCCTGAGCCAA	CCATTGAGTCTCTGCACCTATC	F
Skartjørna	K15-R3	tcgttgct:tcgttgct	GGGCAATCCTGAGCCAA	CCATTGAGTCTCTGCACCTATC	F
Skartjørna	K15-R4	accagtac:accagtac	GGGCAATCCTGAGCCAA	CCATTGAGTCTCTGCACCTATC	F
Skartjørna	KPCR-R1	ctgttgtg:ctgttgtg	GGGCAATCCTGAGCCAA	CCATTGAGTCTCTGCACCTATC	F
Skartjørna	KPCR-R2	agatggag:agatggag	GGGCAATCCTGAGCCAA	CCATTGAGTCTCTGCACCTATC	F
Skartjørna	KPCR-R3	gaagctga:gaagctga	GGGCAATCCTGAGCCAA	CCATTGAGTCTCTGCACCTATC	F
Skartjørna	KPCR-R4	acggaact:acggaact	GGGCAATCCTGAGCCAA	CCATTGAGTCTCTGCACCTATC	F
Skartjørna	STA1099-R1	agaatgcc:agaatgcc	GGGCAATCCTGAGCCAA	CCATTGAGTCTCTGCACCTATC	F
Skartjørna	STA1099-R2	aagaaccg:aagaaccg	GGGCAATCCTGAGCCAA	CCATTGAGTCTCTGCACCTATC	F
Skartjørna	STA1099-R3	gaactcgt:gaactcgt	GGGCAATCCTGAGCCAA	CCATTGAGTCTCTGCACCTATC	F
Skartjørna	STA1099-R4	atcggatg:atcggatg	GGGCAATCCTGAGCCAA	CCATTGAGTCTCTGCACCTATC	F
Skartjørna	STA1111-R1	ggatgtct:ggatgtct	GGGCAATCCTGAGCCAA	CCATTGAGTCTCTGCACCTATC	F
Skartjørna	STA1111-R2	cttcaacg:cttcaacg	GGGCAATCCTGAGCCAA	CCATTGAGTCTCTGCACCTATC	F
Skartjørna	STA1111-R3	tctaaccg:tctaaccg	GGGCAATCCTGAGCCAA	CCATTGAGTCTCTGCACCTATC	F
Skartjørna	STA1111-R4	atcgctga:atcgctga	GGGCAATCCTGAGCCAA	CCATTGAGTCTCTGCACCTATC	F
Skartjørna	STA1123-R1	gtgtgaag:gtgtgaag	GGGCAATCCTGAGCCAA	CCATTGAGTCTCTGCACCTATC	F
Skartjørna	STA1123-R2	catcgatg:catcgatg	GGGCAATCCTGAGCCAA	CCATTGAGTCTCTGCACCTATC	F
Skartjørna	STA1123-R3	aaggctgt:aaggctgt	GGGCAATCCTGAGCCAA	CCATTGAGTCTCTGCACCTATC	F
Skartjørna	STA1123-R4	acgtctac:acgtctac	GGGCAATCCTGAGCCAA	CCATTGAGTCTCTGCACCTATC	F
Skartjørna	STA1133-R1	cgccaatt:cgccaatt	GGGCAATCCTGAGCCAA	CCATTGAGTCTCTGCACCTATC	F
Skartjørna	STA1133-R2	tcgagcat:tcgagcat	GGGCAATCCTGAGCCAA	CCATTGAGTCTCTGCACCTATC	F
Skartjørna	STA1133-R3	gcacttga:gcacttga	GGGCAATCCTGAGCCAA	CCATTGAGTCTCTGCACCTATC	F
Skartjørna	STA1133-R4	gtcaatgc:gtcaatgc	GGGCAATCCTGAGCCAA	CCATTGAGTCTCTGCACCTATC	F
Skartjørna	STA1139-R1	gatagagg:gatagagg	GGGCAATCCTGAGCCAA	CCATTGAGTCTCTGCACCTATC	F
Skartjørna	STA1139-R2	ggttactg:ggttactg	GGGCAATCCTGAGCCAA	CCATTGAGTCTCTGCACCTATC	F
Skartjørna	STA1139-R3	ccacgtta:ccacgtta	GGGCAATCCTGAGCCAA	CCATTGAGTCTCTGCACCTATC	F
Skartjørna	STA1139-R4	ctaggtgt:ctaggtgt	GGGCAATCCTGAGCCAA	CCATTGAGTCTCTGCACCTATC	F
Skartjørna	STA1153-R1	aacgagtg:aacgagtg	GGGCAATCCTGAGCCAA	CCATTGAGTCTCTGCACCTATC	F
Skartjørna	STA1153-R2	tgaagtcg:tgaagtcg	GGGCAATCCTGAGCCAA	CCATTGAGTCTCTGCACCTATC	F
Skartjørna	STA1153-R3	tggtcgta:tggtcgta	GGGCAATCCTGAGCCAA	CCATTGAGTCTCTGCACCTATC	F
Skartjørna	STA1153-R4	cttgtgac:cttgtgac	GGGCAATCCTGAGCCAA	CCATTGAGTCTCTGCACCTATC	F
Skartjørna	STA1165-R1	cgcataga:cgcataga	GGGCAATCCTGAGCCAA	CCATTGAGTCTCTGCACCTATC	F
Skartjørna	STA1165-R2	tcgactct:tcgactct	GGGCAATCCTGAGCCAA	CCATTGAGTCTCTGCACCTATC	F
Skartjørna	STA1165-R3	ttcgtgct:ttcgtgct	GGGCAATCCTGAGCCAA	CCATTGAGTCTCTGCACCTATC	F
Skartjørna	STA1165-R4	aggtagtg:aggtagtg	GGGCAATCCTGAGCCAA	CCATTGAGTCTCTGCACCTATC	F
Skartjørna	STA1177-R1	gaggacta:gaggacta	GGGCAATCCTGAGCCAA	CCATTGAGTCTCTGCACCTATC	F
Skartjørna	STA1177-R2	cgtaagtc:cgtaagtc	GGGCAATCCTGAGCCAA	CCATTGAGTCTCTGCACCTATC	F
Skartjørna	STA1177-R3	tggcgtta:tggcgtta	GGGCAATCCTGAGCCAA	CCATTGAGTCTCTGCACCTATC	F
Skartjørna	STA1177-R4	aatacggc:aatacggc	GGGCAATCCTGAGCCAA	CCATTGAGTCTCTGCACCTATC	F
Skartjørna	STA1189-R1	aacctagc:aacctagc	GGGCAATCCTGAGCCAA	CCATTGAGTCTCTGCACCTATC	F
Skartjørna	STA1189-R2	tcctggta:tcctggta	GGGCAATCCTGAGCCAA	CCATTGAGTCTCTGCACCTATC	F
Skartjørna	STA1189-R3	gcaatggt:gcaatggt	GGGCAATCCTGAGCCAA	CCATTGAGTCTCTGCACCTATC	F
Skartjørna	STA1189-R4	ccgaacaa:ccgaacaa	GGGCAATCCTGAGCCAA	CCATTGAGTCTCTGCACCTATC	F
Skartjørna	STA1199-R1	gtgtagtc:gtgtagtc	GGGCAATCCTGAGCCAA	CCATTGAGTCTCTGCACCTATC	F
Skartjørna	STA1199-R2	accactca:accactca	GGGCAATCCTGAGCCAA	CCATTGAGTCTCTGCACCTATC	F
Skartjørna	STA1199-R3	gcaatcca:gcaatcca	GGGCAATCCTGAGCCAA	CCATTGAGTCTCTGCACCTATC	F
Skartjørna	STA1199-R4	atcgagac:atcgagac	GGGCAATCCTGAGCCAA	CCATTGAGTCTCTGCACCTATC	F
Skartjørna	STA1209-R1	caacctca:caacctca	GGGCAATCCTGAGCCAA	CCATTGAGTCTCTGCACCTATC	F
Skartjørna	STA1209-R2	tcgaagtg:tcgaagtg	GGGCAATCCTGAGCCAA	CCATTGAGTCTCTGCACCTATC	F
Skartjørna	STA1209-R3	gaactgca:gaactgca	GGGCAATCCTGAGCCAA	CCATTGAGTCTCTGCACCTATC	F
Skartjørna	STA1209-R4	tccttagc:tccttagc	GGGCAATCCTGAGCCAA	CCATTGAGTCTCTGCACCTATC	F
Skartjørna	STA1223-R1	cgatgagt:cgatgagt	GGGCAATCCTGAGCCAA	CCATTGAGTCTCTGCACCTATC	F
Skartjørna	STA1223-R2	catcagca:catcagca	GGGCAATCCTGAGCCAA	CCATTGAGTCTCTGCACCTATC	F
Skartjørna	STA1223-R3	tacagcct:tacagcct	GGGCAATCCTGAGCCAA	CCATTGAGTCTCTGCACCTATC	F
Skartjørna	STA1223-R4	ccattgca:ccattgca	GGGCAATCCTGAGCCAA	CCATTGAGTCTCTGCACCTATC	F
Skartjørna	STA1231-R1	ctggttga:ctggttga	GGGCAATCCTGAGCCAA	CCATTGAGTCTCTGCACCTATC	F
Skartjørna	STA1231-R2	tccttcca:tccttcca	GGGCAATCCTGAGCCAA	CCATTGAGTCTCTGCACCTATC	F
Skartjørna	STA1231-R3	caacagtg:caacagtg	GGGCAATCCTGAGCCAA	CCATTGAGTCTCTGCACCTATC	F
Skartjørna	STA1231-R4	acgtcaca:acgtcaca	GGGCAATCCTGAGCCAA	CCATTGAGTCTCTGCACCTATC	F
Skartjørna	STA1238-R1	acacaggt:acacaggt	GGGCAATCCTGAGCCAA	CCATTGAGTCTCTGCACCTATC	F
Skartjørna	STA1238-R2	catccagt:catccagt	GGGCAATCCTGAGCCAA	CCATTGAGTCTCTGCACCTATC	F
Skartjørna	STA1238-R3	acctgcaa:acctgcaa	GGGCAATCCTGAGCCAA	CCATTGAGTCTCTGCACCTATC	F
Skartjørna	STA1238-R4	caatccgt:caatccgt	GGGCAATCCTGAGCCAA	CCATTGAGTCTCTGCACCTATC	F
Skartjørna	STA1249-R1	aacgcgat:aacgcgat	GGGCAATCCTGAGCCAA	CCATTGAGTCTCTGCACCTATC	F
Skartjørna	STA1249-R2	agatctcg:agatctcg	GGGCAATCCTGAGCCAA	CCATTGAGTCTCTGCACCTATC	F
Skartjørna	STA1249-R3	gaagatcc:gaagatcc	GGGCAATCCTGAGCCAA	CCATTGAGTCTCTGCACCTATC	F
Skartjørna	STA1249-R4	actactgg:actactgg	GGGCAATCCTGAGCCAA	CCATTGAGTCTCTGCACCTATC	F
Skartjørna	STA1259-R1	gttaacgg:gttaacgg	GGGCAATCCTGAGCCAA	CCATTGAGTCTCTGCACCTATC	F
Skartjørna	STA1259-R2	gttgagag:gttgagag	GGGCAATCCTGAGCCAA	CCATTGAGTCTCTGCACCTATC	F
Skartjørna	STA1259-R3	ttctaggc:ttctaggc	GGGCAATCCTGAGCCAA	CCATTGAGTCTCTGCACCTATC	F
Skartjørna	STA1259-R4	cacagagt:cacagagt	GGGCAATCCTGAGCCAA	CCATTGAGTCTCTGCACCTATC	F
Skartjørna	STA1267-R1	acactcct:acactcct	GGGCAATCCTGAGCCAA	CCATTGAGTCTCTGCACCTATC	F
Skartjørna	STA1267-R2	acaggtca:acaggtca	GGGCAATCCTGAGCCAA	CCATTGAGTCTCTGCACCTATC	F
Skartjørna	STA1267-R3	tatcctcc:tatcctcc	GGGCAATCCTGAGCCAA	CCATTGAGTCTCTGCACCTATC	F
Skartjørna	STA1267-R4	cacactct:cacactct	GGGCAATCCTGAGCCAA	CCATTGAGTCTCTGCACCTATC	F
Skartjørna	STB0918-R1	acactagg:acactagg	GGGCAATCCTGAGCCAA	CCATTGAGTCTCTGCACCTATC	F
Skartjørna	STB0918-R2	ggactatg:ggactatg	GGGCAATCCTGAGCCAA	CCATTGAGTCTCTGCACCTATC	F
Skartjørna	STB0918-R3	ggtgtaag:ggtgtaag	GGGCAATCCTGAGCCAA	CCATTGAGTCTCTGCACCTATC	F
Skartjørna	STB0918-R4	cctaagct:cctaagct	GGGCAATCCTGAGCCAA	CCATTGAGTCTCTGCACCTATC	F
Skartjørna	STB0930-R1	ggatagca:ggatagca	GGGCAATCCTGAGCCAA	CCATTGAGTCTCTGCACCTATC	F
Skartjørna	STB0930-R2	agagctac:agagctac	GGGCAATCCTGAGCCAA	CCATTGAGTCTCTGCACCTATC	F
Skartjørna	STB0930-R3	tcggactt:tcggactt	GGGCAATCCTGAGCCAA	CCATTGAGTCTCTGCACCTATC	F
Skartjørna	STB0930-R4	tctcgtca:tctcgtca	GGGCAATCCTGAGCCAA	CCATTGAGTCTCTGCACCTATC	F
Skartjørna	STB0944-R1	agaagagg:agaagagg	GGGCAATCCTGAGCCAA	CCATTGAGTCTCTGCACCTATC	F
Skartjørna	STB0944-R2	atacgtgc:atacgtgc	GGGCAATCCTGAGCCAA	CCATTGAGTCTCTGCACCTATC	F
Skartjørna	STB0944-R3	aaggacac:aaggacac	GGGCAATCCTGAGCCAA	CCATTGAGTCTCTGCACCTATC	F
Skartjørna	STB0944-R4	tctctcgt:tctctcgt	GGGCAATCCTGAGCCAA	CCATTGAGTCTCTGCACCTATC	F
Skartjørna	STB0956-R1	acacacag:acacacag	GGGCAATCCTGAGCCAA	CCATTGAGTCTCTGCACCTATC	F
Skartjørna	STB0956-R2	aactgtcc:aactgtcc	GGGCAATCCTGAGCCAA	CCATTGAGTCTCTGCACCTATC	F
Skartjørna	STB0956-R3	gaacgact:gaacgact	GGGCAATCCTGAGCCAA	CCATTGAGTCTCTGCACCTATC	F
Skartjørna	STB0956-R4	accgtctt:accgtctt	GGGCAATCCTGAGCCAA	CCATTGAGTCTCTGCACCTATC	F
Skartjørna	STB0968-R1	agaacgtg:agaacgtg	GGGCAATCCTGAGCCAA	CCATTGAGTCTCTGCACCTATC	F
Skartjørna	STB0968-R2	gagctaga:gagctaga	GGGCAATCCTGAGCCAA	CCATTGAGTCTCTGCACCTATC	F
Skartjørna	STB0968-R3	aatcacgg:aatcacgg	GGGCAATCCTGAGCCAA	CCATTGAGTCTCTGCACCTATC	F
Skartjørna	STB0968-R4	gccagtta:gccagtta	GGGCAATCCTGAGCCAA	CCATTGAGTCTCTGCACCTATC	F
Skartjørna	STB0980-R1	cacggata:cacggata	GGGCAATCCTGAGCCAA	CCATTGAGTCTCTGCACCTATC	F
Skartjørna	STB0980-R2	cttcaggt:cttcaggt	GGGCAATCCTGAGCCAA	CCATTGAGTCTCTGCACCTATC	F
Skartjørna	STB0980-R3	ttccgctt:ttccgctt	GGGCAATCCTGAGCCAA	CCATTGAGTCTCTGCACCTATC	F
Skartjørna	STB0980-R4	tgtcgtac:tgtcgtac	GGGCAATCCTGAGCCAA	CCATTGAGTCTCTGCACCTATC	F
Skartjørna	STB0992-R1	aacctcag:aacctcag	GGGCAATCCTGAGCCAA	CCATTGAGTCTCTGCACCTATC	F
Skartjørna	STB0992-R2	gagtacag:gagtacag	GGGCAATCCTGAGCCAA	CCATTGAGTCTCTGCACCTATC	F
Skartjørna	STB0992-R3	agcgacat:agcgacat	GGGCAATCCTGAGCCAA	CCATTGAGTCTCTGCACCTATC	F
Skartjørna	STB0992-R4	ttgagagg:ttgagagg	GGGCAATCCTGAGCCAA	CCATTGAGTCTCTGCACCTATC	F
Skartjørna	STB1006-R1	cgcatctt:cgcatctt	GGGCAATCCTGAGCCAA	CCATTGAGTCTCTGCACCTATC	F
Skartjørna	STB1006-R2	tcgagaca:tcgagaca	GGGCAATCCTGAGCCAA	CCATTGAGTCTCTGCACCTATC	F
Skartjørna	STB1006-R3	ttcgttgc:ttcgttgc	GGGCAATCCTGAGCCAA	CCATTGAGTCTCTGCACCTATC	F
Skartjørna	STB1006-R4	cgaaggat:cgaaggat	GGGCAATCCTGAGCCAA	CCATTGAGTCTCTGCACCTATC	F
Skartjørna	STB1018-R1	tagcaagg:tagcaagg	GGGCAATCCTGAGCCAA	CCATTGAGTCTCTGCACCTATC	F
Skartjørna	STB1018-R2	gtgcattg:gtgcattg	GGGCAATCCTGAGCCAA	CCATTGAGTCTCTGCACCTATC	F
Skartjørna	STB1018-R3	ctacagac:ctacagac	GGGCAATCCTGAGCCAA	CCATTGAGTCTCTGCACCTATC	F
Skartjørna	STB1018-R4	tctgttcg:tctgttcg	GGGCAATCCTGAGCCAA	CCATTGAGTCTCTGCACCTATC	F
Skartjørna	STB1032-R1	cagtagac:cagtagac	GGGCAATCCTGAGCCAA	CCATTGAGTCTCTGCACCTATC	F
Skartjørna	STB1032-R2	aactgagg:aactgagg	GGGCAATCCTGAGCCAA	CCATTGAGTCTCTGCACCTATC	F
Skartjørna	STB1032-R3	taacgctc:taacgctc	GGGCAATCCTGAGCCAA	CCATTGAGTCTCTGCACCTATC	F
Skartjørna	STB1032-R4	tgccttga:tgccttga	GGGCAATCCTGAGCCAA	CCATTGAGTCTCTGCACCTATC	F
Skartjørna	STB1044-R1	gagttcct:gagttcct	GGGCAATCCTGAGCCAA	CCATTGAGTCTCTGCACCTATC	F
Skartjørna	STB1044-R2	caatggct:caatggct	GGGCAATCCTGAGCCAA	CCATTGAGTCTCTGCACCTATC	F
Skartjørna	STB1044-R3	acctctgt:acctctgt	GGGCAATCCTGAGCCAA	CCATTGAGTCTCTGCACCTATC	F
Skartjørna	STB1044-R4	aggcaagt:aggcaagt	GGGCAATCCTGAGCCAA	CCATTGAGTCTCTGCACCTATC	F
Skartjørna	STB1054-R1	ggatgatc:ggatgatc	GGGCAATCCTGAGCCAA	CCATTGAGTCTCTGCACCTATC	F
Skartjørna	STB1054-R2	agagtctg:agagtctg	GGGCAATCCTGAGCCAA	CCATTGAGTCTCTGCACCTATC	F
Skartjørna	STB1054-R3	aaggcatg:aaggcatg	GGGCAATCCTGAGCCAA	CCATTGAGTCTCTGCACCTATC	F
Skartjørna	STB1054-R4	cagaacgt:cagaacgt	GGGCAATCCTGAGCCAA	CCATTGAGTCTCTGCACCTATC	F
Skartjørna	STB1064-R1	tccagatc:tccagatc	GGGCAATCCTGAGCCAA	CCATTGAGTCTCTGCACCTATC	F
Skartjørna	STB1064-R2	acaagctg:acaagctg	GGGCAATCCTGAGCCAA	CCATTGAGTCTCTGCACCTATC	F
Skartjørna	STB1064-R3	gtgtacca:gtgtacca	GGGCAATCCTGAGCCAA	CCATTGAGTCTCTGCACCTATC	F
Skartjørna	STB1064-R4	ggagactt:ggagactt	GGGCAATCCTGAGCCAA	CCATTGAGTCTCTGCACCTATC	F
Skartjørna	STB1076-R1	tccaacac:tccaacac	GGGCAATCCTGAGCCAA	CCATTGAGTCTCTGCACCTATC	F
Skartjørna	STB1076-R2	tgcttgtc:tgcttgtc	GGGCAATCCTGAGCCAA	CCATTGAGTCTCTGCACCTATC	F
Skartjørna	STB1076-R3	gcacagaa:gcacagaa	GGGCAATCCTGAGCCAA	CCATTGAGTCTCTGCACCTATC	F
Skartjørna	STB1076-R4	ccgacata:ccgacata	GGGCAATCCTGAGCCAA	CCATTGAGTCTCTGCACCTATC	F
Skartjørna	STB1082-R1	ccgatact:ccgatact	GGGCAATCCTGAGCCAA	CCATTGAGTCTCTGCACCTATC	F
Skartjørna	STB1082-R2	accaacct:accaacct	GGGCAATCCTGAGCCAA	CCATTGAGTCTCTGCACCTATC	F
Skartjørna	STB1082-R3	tgccatct:tgccatct	GGGCAATCCTGAGCCAA	CCATTGAGTCTCTGCACCTATC	F
Skartjørna	STB1082-R4	cctagaga:cctagaga	GGGCAATCCTGAGCCAA	CCATTGAGTCTCTGCACCTATC	F
Skartjørna	STB1088-R1	ttaggcac:ttaggcac	GGGCAATCCTGAGCCAA	CCATTGAGTCTCTGCACCTATC	F
Skartjørna	STB1088-R2	agatcagc:agatcagc	GGGCAATCCTGAGCCAA	CCATTGAGTCTCTGCACCTATC	F
Skartjørna	STB1088-R3	gcactaac:gcactaac	GGGCAATCCTGAGCCAA	CCATTGAGTCTCTGCACCTATC	F
Skartjørna	STB1088-R4	ttgatgcg:ttgatgcg	GGGCAATCCTGAGCCAA	CCATTGAGTCTCTGCACCTATC	F
Skartjørna	STC0821-R1	aacctgct:aacctgct	GGGCAATCCTGAGCCAA	CCATTGAGTCTCTGCACCTATC	F
Skartjørna	STC0821-R2	cgtagcta:cgtagcta	GGGCAATCCTGAGCCAA	CCATTGAGTCTCTGCACCTATC	F
Skartjørna	STC0821-R3	aaccagga:aaccagga	GGGCAATCCTGAGCCAA	CCATTGAGTCTCTGCACCTATC	F
Skartjørna	STC0821-R4	tagaggac:tagaggac	GGGCAATCCTGAGCCAA	CCATTGAGTCTCTGCACCTATC	F
Skartjørna	STC0837-R1	cagttctc:cagttctc	GGGCAATCCTGAGCCAA	CCATTGAGTCTCTGCACCTATC	F
Skartjørna	STC0837-R2	ttcactgg:ttcactgg	GGGCAATCCTGAGCCAA	CCATTGAGTCTCTGCACCTATC	F
Skartjørna	STC0837-R3	tctaaggc:tctaaggc	GGGCAATCCTGAGCCAA	CCATTGAGTCTCTGCACCTATC	F
Skartjørna	STC0837-R4	ccgtagtt:ccgtagtt	GGGCAATCCTGAGCCAA	CCATTGAGTCTCTGCACCTATC	F
Skartjørna	STC0855-R1	gtgttgga:gtgttgga	GGGCAATCCTGAGCCAA	CCATTGAGTCTCTGCACCTATC	F
Skartjørna	STC0855-R2	gatggtca:gatggtca	GGGCAATCCTGAGCCAA	CCATTGAGTCTCTGCACCTATC	F
Skartjørna	STC0855-R3	caacgaga:caacgaga	GGGCAATCCTGAGCCAA	CCATTGAGTCTCTGCACCTATC	F
Skartjørna	STC0855-R4	gcaggata:gcaggata	GGGCAATCCTGAGCCAA	CCATTGAGTCTCTGCACCTATC	F
Skartjørna	STC0865-R1	tccaccta:tccaccta	GGGCAATCCTGAGCCAA	CCATTGAGTCTCTGCACCTATC	F
Skartjørna	STC0865-R2	ggtgcata:ggtgcata	GGGCAATCCTGAGCCAA	CCATTGAGTCTCTGCACCTATC	F
Skartjørna	STC0865-R3	agtaacgc:agtaacgc	GGGCAATCCTGAGCCAA	CCATTGAGTCTCTGCACCTATC	F
Skartjørna	STC0865-R4	ttgcagca:ttgcagca	GGGCAATCCTGAGCCAA	CCATTGAGTCTCTGCACCTATC	F
Skartjørna	STC0881-R1	gtgtgtgt:gtgtgtgt	GGGCAATCCTGAGCCAA	CCATTGAGTCTCTGCACCTATC	F
Skartjørna	STC0881-R2	gatgaggt:gatgaggt	GGGCAATCCTGAGCCAA	CCATTGAGTCTCTGCACCTATC	F
Skartjørna	STC0881-R3	caaccaag:caaccaag	GGGCAATCCTGAGCCAA	CCATTGAGTCTCTGCACCTATC	F
Skartjørna	STC0881-R4	acgtgctt:acgtgctt	GGGCAATCCTGAGCCAA	CCATTGAGTCTCTGCACCTATC	F
Skartjørna	STC0893-R1	tatctggc:tatctggc	GGGCAATCCTGAGCCAA	CCATTGAGTCTCTGCACCTATC	F
Skartjørna	STC0893-R2	cgtagact:cgtagact	GGGCAATCCTGAGCCAA	CCATTGAGTCTCTGCACCTATC	F
Skartjørna	STC0893-R3	ctgctatc:ctgctatc	GGGCAATCCTGAGCCAA	CCATTGAGTCTCTGCACCTATC	F
Skartjørna	STC0893-R4	gtatcgtg:gtatcgtg	GGGCAATCCTGAGCCAA	CCATTGAGTCTCTGCACCTATC	F
Skartjørna	STC0907-R1	tcatgcct:tcatgcct	GGGCAATCCTGAGCCAA	CCATTGAGTCTCTGCACCTATC	F
Skartjørna	STC0907-R2	tgccagta:tgccagta	GGGCAATCCTGAGCCAA	CCATTGAGTCTCTGCACCTATC	F
Skartjørna	STC0907-R3	ctaactcc:ctaactcc	GGGCAATCCTGAGCCAA	CCATTGAGTCTCTGCACCTATC	F
Skartjørna	STC0907-R4	taggtagc:taggtagc	GGGCAATCCTGAGCCAA	CCATTGAGTCTCTGCACCTATC	F
